# Programmable interphyla communication for *Staphylococcus aureus* by transferability of homoserine lactone sensors between Bacillales bacteria

**DOI:** 10.64898/2026.11.05.764691

**Authors:** Biprodev Sarker, Stephen N. Rondthaler, Min Zeng, Lauren B. Andrews

## Abstract

*Staphylococcus aureus* is a Gram-positive opportunistic pathogen of the order Bacillales and a frequent member of human-associated microbiomes. Despite its clinical relevance, engineering *S. aureus* and the communities it inhabits remains limited by a shortage of well-characterized genetic tools for precise control of gene expression and intercellular signaling. Biosensors for homoserine lactones (HSLs) are widely used in Gram-negative bacteria, as HSLs are small, passively diffusible signaling molecules for and their sensors are tightly regulated. Here, we show that synthetically designed HSL sensors using LuxR-family regulators are highly functional in *S. aureus*. Notably, synthetic designs previously built for the Gram-positive model *Bacillus subtilis*, a distantly related Bacillales, transferred functionally and establish repurposing the genetic toolbox as an effective strategy for importing these functions into *S. aureus*. Sensor performance correlated strongly between the two Bacillales, and activation in *S. aureus* reached 55-fold, exceeding the dynamic range of reported inducible systems. We further demonstrate tightly regulated, programmable interphyla communication between Gram-negative *Escherichia coli* and *S. aureus* via HSL signaling. These results provide a new toolset for engineering interbacterial communication and open a route to extending programmable HSL signaling to other tough-to-engineer bacteria.
