## Supplementary Data File for "Programmable interphyla communication for *Staphylococcus aureus* by transferability of homoserine lactone sensors between Bacillales bacteria"

### Sheet: TableS1
Table S1. Hill parameters for sensor response functions
QSR	QSR promoter	Bacterium	Kd	n	ymin	ymax
RpaR	PFtsH	B. subtilis	0.0036	1.07	0.01	4.9
RpaR	PBla	B. subtilis	0.0016	1.33	0.01	6.29
RpaR	PVeg	B. subtilis	0.0008	1.46	0.02	7.96
CinR	PFtsH	B. subtilis	0.0415	1.26	0.1	3.49
CinR	PBla	B. subtilis	0.0305	0.79	0.08	3.81
CinR	PVeg	B. subtilis	0.0256	0.81	0.09	4.53
LuxR	PFtsH	B. subtilis	2.91	1.19	0.01	0.48
LuxR	PBla	B. subtilis	0.82	1.47	0.02	0.51
LuxR	PVeg	B. subtilis	0.37	1.38	0.03	0.58
RhlR	PFtsH	B. subtilis	509.45	0.76	0.08	3.06
RhlR	PBla	B. subtilis	44.4	0.52	0.06	3.92
RhlR	PVeg	B. subtilis	64.35	0.69	0.09	7.95
RpaR	PFtsH	S. aureus	0.0031	0.68	0.12	5.6
RpaR	PBla	S. aureus	0.0021	0.86	0.35	5.47
RpaR	PVeg	S. aureus	0.0387	0.23	0.39	6.19
CinR	PFtsH	S. aureus	0.0432	0.6	0.33	4.43
CinR	PBla	S. aureus	0.0418	1.22	0.37	1.91
CinR	PVeg	S. aureus	0.0001	2.59	0.31	1.87
LuxR	PFtsH	S. aureus	4.58	1.52	0.13	0.65
LuxR	PBla	S. aureus	3.31	1.76	0.13	0.66
LuxR	PVeg	S. aureus	2.05	1.6	0.12	0.66
RhlR	PFtsH	S. aureus	1833.34	2.53	0.22	4.91
RhlR	PBla	S. aureus	1845.46	2.68	0.23	5.81
RhlR	PVeg	S. aureus	1855.21	2.77	0.18	7.53

### Sheet: Table S2
Table S2. Plasmid constructs used in this work
Plasmid	Description	Reference
pSR1002	Engineered E. coli-S. aureus shuttle vector with erythromycin antibiotic resistance, ColE1 origin of replication for E. coli, and LAC-p01 replicon for S. aureus. The vector was built from pKK301.	2
pBS9000	E. coli-S. aureus shuttle vector identical to pSR1002, except with lacZ⍺ between BbsI restriction sites for blue-white screening of assembled constructs in E. coli cloning strain.	This study
pBS9001	pC-HSL sensor characterization construct for S. aureus on shuttle vector pBS9000. PRpa expresses GFP. RpaR expressed by PFtsH and RpaR RBS.	This study
pBS9002	3OHC14-HSL sensor characterization construct for S. aureus on shuttle vector pBS9000. PCin expresses GFP. CinR expressed by PFtsH and CinR RBS.	This study
pBS9003	3OC6-HSL sensor characterization construct for S. aureus on shuttle vector pBS9000. PLux expresses GFP. LuxR expressed by PFtsH and LuxR RBS.	This study
pBS9004	C4-HSL sensor characterization construct for S. aureus on shuttle vector pBS9000. PRhl expresses GFP. RhlR expressed by PFtsH and LuxR RBS.	This study
pBS9006	pC-HSL sensor characterization construct for S. aureus on shuttle vector pBS9000. PRpa expresses GFP. RpaR expressed by PBla and RpaR RBS.	This study
pBS9007	3OHC14-HSL sensor characterization construct for S. aureus on shuttle vector pBS9000. PCin expresses GFP. CinR expressed by PBla and CinR RBS.	This study
pBS9008	3OC6-HSL sensor characterization construct for S. aureus on shuttle vector pBS9000. PLux expresses GFP. LuxR expressed by PBla and LuxR RBS.	This study
pBS9009	C4-HSL sensor characterization construct for S. aureus on shuttle vector pBS9000. PRhl expresses GFP. RhlR expressed by PBla and LuxR RBS.	This study
pBS9010	pC-HSL sensor characterization construct for S. aureus on shuttle vector pBS9000. PRpa expresses GFP. RpaR expressed by PVeg and RpaR RBS.	This study
pBS9011	3OHC14-HSL sensor characterization construct for S. aureus on shuttle vector pBS9000. PCin expresses GFP. CinR expressed by PVeg and CinR RBS.	This study
pBS9012	3OC6-HSL sensor characterization construct for S. aureus on shuttle vector pBS9000. PLux expresses GFP. LuxR expressed by PVeg and LuxR RBS.	This study
pBS9013	C4-HSL sensor characterization construct for S. aureus on shuttle vector pBS9000. PRhl expresses GFP. RhlR expressed by PVeg and LuxR RBS.	This study
pBS9100	RPU standard plasmid for S. aureus. GFP is constitutively expressed by PFtsH and GFP RBS on pBS9000 backbone; ribozyme riboJ used for insulating GFP mRNA.	This study
pNH446	RPU standard integration plasmid for integration at the amyE locus for B. subtilis. GFP is constitutively expressed by PFtsH and GFP RBS; ribozyme RiboJ used for insulating GFP mRNA.	3
pMZ1001	pC-HSL sensor construdtion for integration at amyE locus of B. subtilis. PRpa expresses GFP. RpaR expressed by PFtsH and RpaR RBS.	3
pMZ2001	3OHC14-HSL sensor construdtion for integration at amyE locus of B. subtilis. PCin expresses GFP. RpaR expressed by PFtsH and CinR RBS.	3
pMZ3001	3OC6-HSL sensor construdtion for integration at amyE locus of B. subtilis. PLux expresses GFP. LuxR expressed by PFtsH and LuxR RBS.	3
pMZ4001	C4-HSL sensor construdtion for integration at amyE locus of B. subtilis. PRhl expresses GFP. RhlR expressed by PFtsH and RhlR RBS.	3
pBS9101	pC-HSL sensor construdtion for integration at amyE locus of B. subtilis. PRpa expresses GFP. RpaR expressed by PBla and RpaR RBS.	This study
pBS9102	3OHC14-HSL sensor construdtion for integration at amyE locus of B. subtilis. PCin expresses GFP. RpaR expressed by PBla and CinR RBS.	This study
pBS9103	3OC6-HSL sensor construdtion for integration at amyE locus of B. subtilis. PLux expresses GFP. LuxR expressed by PBla and LuxR RBS.	This study
pBS9104	C4-HSL sensor construdtion for integration at amyE locus of B. subtilis. PRhl expresses GFP. RhlR expressed by PBla and RhlR RBS.	This study
pBS9105	pC-HSL sensor construdtion for integration at amyE locus of B. subtilis. PRpa expresses GFP. RpaR expressed by PVeg and RpaR RBS.	This study
pBS9106	3OHC14-HSL sensor construdtion for integration at amyE locus of B. subtilis. PCin expresses GFP. RpaR expressed by PVeg and CinR RBS.	This study
pBS9107	3OC6-HSL sensor construdtion for integration at amyE locus of B. subtilis. PLux expresses GFP. LuxR expressed by PVeg and LuxR RBS.	This study
pBS9108	C4-HSL sensor construdtion for integration at amyE locus of B. subtilis. PRhl expresses GFP. RhlR expressed by PVeg and RhlR RBS.	This study
pMZ306	3OC6-HSL bioproduction using LuxI signal biosynthesis module (PTac-LuxI) in E. coli	This study
pMZ307	C4-HSL bioproduction using RhlI signal biosynthesis module (PTac-RhlI) in E. coli	This study
pMZ309	3OHC14-HSL bioproduction using LuxI signal biosynthesis module (PTac-CinI) in E. coli	This study

### Sheet: Table S3
Table S3. Genetic part sequences used in this work
Part Name	Type	DNA sequence	Reference
PFtsH	Promoter	ATGGTTATTGTTTGTATTGGAATGATTTTCTATGGTACTATTGAACATAGTTGTGA	4
PBla	Promoter	TTGACACCGATATTACAATTGTAATATTATTGATTT	2
PVeg	Promoter	TTGATATAATTTAAATTTTATTTGACAAAAATGGGCTCGTGTTGTACAATAAATGT	2
PRpa	Promoter	GCACCTGTCCGATCGGACAGTATTACGCAAGAAAATGGTTTGTTATAGTAAATGTAGT	3
PCinD	Promoter	CATGCTCTGATCCCCCTCATCTGGGGGGGCCTATCTGAGGGAAATTACGCAAGAAAATGGTTATGTTATAGTAAATGTAGT	3
PLux	Promoter	ACCTGTAGGATCGTACAGGTATTACGCAAGAAAATGGTTTGTTATAGTAAATGTAGT	3
PRhl	Promoter	TCCTGTGAAATCTGGCAGTTACCGTTAGCTTTCGAATTGGCTATAATAAATGTAGT	3
RiboJ	Insulator	AGCTGTCACCGGATGTGCTTTCCGGTCTGATGAGTCCGTGAGGACGAAACAGCCTCTACAAATAATTTTGTTTAA	5
PlmJ	Insulator	AGTCATAAGTCTGGGCTAAGCCCACTGATGAGTCGCTGAAATGCGACGAAACTTATGACCTCTACAAATAATTTTGTTTAA	5
GFP RBS	RBS	TACTAGAGGAAGCTTACATAAGGAGGAACTACT	3
RpaR RBS	RBS (~8K)	TACGACTGCGAGGTCATAAGAAAGGAGGTTACGTT	3
LuxR RBS	RBS (~50K au)	TACGCCATATAAAAAGGAGACACTACCTCA	3
RhlR RBS	RBS (~800K au)	TACGTTAGGGAGTAAGTAAAGGAGGTAAAATATT	3
CinR RBS	RBS (~15K au)	TACGTCCGTACATAGCAGAAGGGGGTAAATA	3
cinI rbs	RBS (~0.5K)	AAAAAAAAAGCATTGATAG	This study
luxI rbs	RBS (~70K)	GCTATACGTTCATAAGGAGGTATTTTC	This study
rhlI RBS	RBS (~2K)	GGCATAGGAGGACACTCTTA	This study
rpaR	CDS	ATGATCGTCGGCGAAGATCAGCTTTGGGGACGGCGTGCGCTGGAATTCGTCGATTCCGTCGAACGGCTCGAGGCGCCGGCGCTGATCAGCCGGTTCGAATCGCTGATCGCGAGCTGCGGATTTACCGCCTACATCATGGCCGGCCTGCCGTCGCGCAATGCCGGACTACCGGAGCTGACGCTGGCCAATGGCTGGCCGCGAGACTGGTTCGATCTGTATGTCAGCGAAAACTTCAGCGCGGTCGATCCGGTGCCGCGCCACGGCGCTACCACGGTTCATCCTTTCGTATGGTCCGATGCACCCTACGACCGCGACCGTGATCCGGCCGCCCACCGGGTCATGACCCGGGCGGCGGAATTCGGACTGGTCGAGGGTTACTGCATTCCGCTGCACTACGAC…	6
luxR	CDS	ATGAAAAACATAAATGCCGACGACACATACAGAATAATTAATAAAATTAAAGCTTGTAGAAGCAATAATGATATTAATCAATGCTTATCTGATATGACTAAAATGGTACATTGTGAATATTATTTACTCGCGATCATTTATCCTCATTCTATGGTTAAATCTGATATTTCAATCCTAGATAATTACCCTAAAAAATGGAGGCAATATTATGATGACGCTAATTTAATAAAATATGATCCTATAGTAGATTATTCTAACTCCAATCATTCACCAATTAATTGGAATATATTTGAAAACAATGCTGTAAATAAAAAATCTCCAAATGTAATTAAAGAAGCGAAAACATCAGGTCTTATCACTGGGTTTAGTTTCCCTATTCATACGGCTAACAATGGCTTC…	7
rhlR	CDS	ATGAGGAATGACGGAGGCTTTTTGCTGTGGTGGGACGGTTTGCGTAGCGAGATGCAGCCGATCCACGACAGCCAGGGCGTGTTCGCCGTCCTGGAAAAGGAAGTGCGGCGCCTGGGCTTCGATTACTACGCCTATGGCGTGCGCCACACGATTCCCTTCACCCGGCCCAAGACCGAGGTCCATGGCACCTATCCCAAGGCCTGGCTGGAGCGATACCAGATGCAGAACTACGGGGCCGTGGATCCGGCGATCCTCAACGGCCTGCGCTCCTCGGAAATGGTGGTCTGGAGCGACAGCCTGTTCGACCAGAGCCGGATGCTCTGGAACGAGGCTCGCGATTGGGGCCTCTGTGTCGGCGCGACCTTGCCGATCCGCGCGCCGAACAATTTGCTCAGCGTG…	6
cinR	CDS	ATGATTGAGAATACCTATAGCGAAAAGTTCGAGTCCGCGTTCGAACAGATCAAAGCGGCGGCCAACGTGGATGCCGCCATCCGTATTCTCCAGGCGGAATATAACCTCGATTTCGTCACCTACCATCTCGCCCAGACAATCGCGAGCAAGATCGATTCGCCCTTCGTGCGCACCACCTATCCGGATGCCTGGGTTTCCCGTTACCTCCTCAACTGCTATGTGAAGGTCGATCCGATCATCAAGCAGGGCTTCGAACGCCAGCTGCCCTTCGACTGGAGCGAGGTCGAACCGACGCCGGAGGCCTATGCCATGCTGGTCGACGCCCAGAAACACGGCATCGATGACAATGGCTACTCCATCCCCGTCGCCGACAAGGCGCAGCGCCGCGCCCTGCTGTCG…	8
gfp	CDS	ATGAGTAAAGGAGAAGAACTTTTCACTGGAGTTGTCCCAATTCTTGTTGAATTAGATGGTGATGTTAATGGGCACAAATTTTCTGTCAGTGGAGAGGGTGAAGGTGATGCAACATACGGAAAACTTACCCTTAAATTTATTTGCACTACTGGAAAACTACCTGTTCCATGGCCAACACTTGTCACTACTTTCGCGTATGGACTTCAATGCTTTGCGAGATACCCAGATCATATGAAACAGCATGACTTTTTCAAGAGTGCCATGCCCGAAGGTTATGTACAGGAAAGAACTATATTTTTCAAAGATGACGGGAACTACAAGACACGTGCTGAAGTCAAGTTTGAAGGTGATACCCTTGTTAATAGAATCGAGTTAAAAGGTATTGATTTTAAAGAAGAT…	3
cinI	CDS	ATGTTCGTTATCATTCAGGCACATGAGTATCAGAAATACGCTGCCGTACTCGACCAGATGTTTCGTCTGCGCAAGAAGGTGTTCGCCGATACGCTCTGCTGGGACGTTCCTGTCATCGGCCCTTACGAACGTGACAGCTACGATTCGCTTGCTCCCGCCTATCTCGTCTGGTGCAACGACAGCCGCACCCGTCTTTATGGCGGCATGCGCCTGATGCCGACGACCGGCCCGACCCTTCTCTACGACGTGTTCCGCGAGACGTTCCCTGATGCCGCCGATCTTATCGCCCCCGGCATCTGGGAAGGCACGCGCATGTGCATCGACGAGGAGGCGATCGCCAAGGATTTCCCCGAGATCGACGCCGGCCGCGCCTTCTCCATGATGCTGCTCGCGCTTTGC…	This study (cinI from Rhizobium leguminosa-rum with 2 nt mutated to remove two BbsI sites)
luxI	CDS	ATGACTATAATGATAAAAAAATCGGATTTTTTGGCAATTCCATCGGAGGAGTATAAAGGTATTCTAAGCCTTCGTTATCAAGTGTTTAAGCAAAGACTTGAGTGGGACTTAGTTGTAGAAAATAACCTTGAATCAGATGAGTATGATAACTCAAATGCAGAATATATTTATGCTTGTGATGATACTGAAAATGTAAGTGGATGCTGGCGTTTATTACCTACAACAGGTGATTATATGCTGAAAAGTGTTTTTCCTGAATTGCTTGGTCAACAGAGTGCTCCCAAAGATCCTAATATAGTCGAATTAAGTCGTTTTGCTGTAGGTAAAAATAGCTCAAAGATAAATAACTCTGCTAGTGAAATTACAATGAAACTATTTGAAGCTATATATAAACACGCT…	10
rhlI	CDS	ATGATTGAACTGTTAAGCGAGAGCTTAGAGGGACTTAGCGCTGCGATGATTGCGGAACTTGGGCGTTATCGCCACCAAGTCTTTATTGAGAAACTCGGATGGGATGTTGTTAGCACTAGCCGCGTGCGTGATCAAGAGTTTGATCAATTTGATCACCCCCAGACTCGTTATATTGTAGCGATGTCGCGTCAAGGGATTTGTGGCTGTGCACGTCTTTTACCTACTACTGATGCATATTTGCTGAAAGATGTCTTTGCGTATTTATGTTCCGAGACTCCACCCTCAGACCCCAGCGTTTGGGAACTGAGTCGTTATGCGGCGTCCGCTGCAGATGACCCCCAACTTGCTATGAAAATCTTTTGGAGCTCATTGCAGTGTGCGTGGTATCTCGGTGCATCT…	This study (rhlI from P. aeruginosa codon optimized for E. coli without BsaI, BbsI, or SapI cut sites)
L3S2P21	Terminator	CTCGGTACCAAATTCCAGAAAAGAGGCCTCCCGAAAGGGGGGCCTTTTTTCGTTTTGGTCC	9
L3S2P15	Terminator	CTCGGTACCAAATTCCAGAAAAGAGACGCTTTTAGAGCGTCTTTTTTCGTTTTGGTCC	9
amyE front	Homology arm	ATGTTTGCAAAACGATTCAAAACCTCTTTACTGCCGTTATTCGCTGGATTTTTATTGCTGTTTCATTTGGTTCTGGCAGGACCGGCGGCTGCGAGTGCTGAAACGGCGAACAAATCGAATGAGCTTACAGCACCGTCGATCAAAAGCGGAACCATTCTTCATGCATGGAATTGGTCGTTCAATACGTTAAAACACAATATGAAGGATATTCATGATGCAGGATATACAGCCATTCAGACATCTCCGATTAACCAAGTAAAGGAAGGGAATCAAGGAGATAAAAGCATGTCGAACTGGTACTGGCTGTATCAGCCGACATCGTATCAAATTGGCAACCGTTACTTAGGTACTGAACAAGAATTTAAAGAAATGTGTGCAGCCGCTGAAGAATATGGCATA…	3
amyE back	Homology arm	ATCCGTTTAGGCTGGGCGGTGATAGCTTCTCGTTCAGGCAGTACGCCTCTTTTCTTTTCCAGACCTGAGGGAGGCGGAAATGGTGTGAGGTTCCCGGGGAAAAGCCAAATAGGCGATCGCGGGAGTGCTTTATTTGAAGATCAGGCTATCACTGCGGTCAATAGATTTCACAATGTGATGGCTGGACAGCCTGAGGAACTCTCGAACCCGAATGGAAACAACCAGATATTTATGAATCAGCGCGGCTCACATGGCGTTGTGCTGGCAAATGCAGGTTCATCCTCTGTCTCTATCAATACGGCAACAAAATTGCCTGATGGCAGGTATGACAATAAAGCTGGAGCGGGTTCATTTCAAGTGAACGATGGTAAACTGACAGGCACGATCAATGCCAGGTCT…	3

### Sheet: Stats
Statistical analysis results
Figure 1b
		Induction with 0 uM pC-HSL			Induction with 20 uM pC-HSL
Quorum sensing regulator (QSR)	Constitutive promoter (for QSR)	RPU replicate1	RPU replicate2	RPU replicate3	RPU replicate1	RPU replicate2	RPU replicate3	P-value (with or without cognate HSL)	Bacteria_host
Rpa	PFtsH	0.137795	0.158148	0.0718771	3.64546	8.34555	6.15525	0.0483885	S. aureus
		Induction with 0 uM 3OHC14-HSL			Induction with 2 uM 3OHC14-HSL				S. aureus
Quorum sensing regulator (QSR)	Constitutive promoter (for QSR)	RPU replicate1	RPU replicate2	RPU replicate3	RPU replicate1	RPU replicate2	RPU replicate3	P-value (with or without cognate HSL)	Bacteria_host
Cin	PFtsH	0.314115	0.377664	0.377664	6.53349	4.31143	4.31143	0.0253293	S. aureus
		Induction with 0 uM 3OC6-HSL			Induction with 20 uM 3OC6-HSL				S. aureus
Quorum sensing regulator (QSR)	Constitutive promoter (for QSR)	RPU replicate1	RPU replicate2	RPU replicate3	RPU replicate1	RPU replicate2	RPU replicate3	P-value (with or without cognate HSL)	Bacteria_host
Lux	PFtsH	0.105686	0.0980689	0.157803	0.705506	0.702857	0.597772	0.00961007	S. aureus
		Induction with 0 uM C4-HSL			Induction with 3200 uM C4-HSL				S. aureus
Quorum sensing regulator (QSR)	Constitutive promoter (for QSR)	RPU replicate1	RPU replicate2	RPU replicate3	RPU replicate1	RPU replicate2	RPU replicate3	P-value (with or without cognate HSL)	Bacteria_host
Rhl	PFtsH	0.219086	0.158405	0.19417	8.60294	9.14212	4.4639	0.0447607	S. aureus
Figure 1d
Pearson's r	P-value
0.974034	4.29e-05
Figure 2d
Pearson's r	P-value
0.934107	2.58e-11
Functiona one-way ANOVA results for response functions in Figure 2
Host	HSL	QSR	GPF statistic	Raw parametric-bootstrap p	Bootstrap exceedances	Bootstrap simulations	Significant raw p<0.05
B. subtilis	3OC6-HSL	LuxR	20.2233	0.00049995	4	10000	YES
B. subtilis	3OHC14-HSL	CinR	0.987394	0.519648	5196	10000	NO
B. subtilis	C4-HSL	RhlR	9.38076	0.00739926	73	10000	YES
B. subtilis	pC-HSL	RpaR	116.711	9.999e-05	0	10000	YES
S. aureus	3OC6-HSL	LuxR	1.80705	0.258074	2580	10000	NO
S. aureus	3OHC14-HSL	CinR	13.4749	0.00109989	10	10000	YES
S. aureus	C4-HSL	RhlR	2.45739	0.150885	1508	10000	NO
S. aureus	pC-HSL	RpaR	1.65235	0.280272	2802	10000	NO
Tukey-style whole curve analysis for response functions in figure 2
Host	HSL	QSR	Promoter 1 for QSR	Promoter 2 for QSR	Pairwise GPF statistic	Marginal parametric-bootstrap P	Tukey-style max-stat adjusted P	Significant? (P<0.05)	One-way functional ANOVA P	One-way functional ANOVA significant? (P<0.05)
B. subtilis	3OC6-HSL	LuxR	PFtsH	PBla	14.3712	0.00979902	0.0273973	YES	0.00049995	YES
B. subtilis	3OC6-HSL	LuxR	PFtsH	PVeg	38.9432	0.00129987	0.0029997	YES	0.00049995	YES
B. subtilis	3OC6-HSL	LuxR	PBla	PVeg	9.75937	0.0219978	0.060394	NO	0.00049995	YES
B. subtilis	3OHC14-HSL	CinR	PFtsH	PBla	0.475578	0.694431	0.926007	NO	0.519648	NO
B. subtilis	3OHC14-HSL	CinR	PFtsH	PVeg	1.70739	0.320068	0.590241	NO	0.519648	NO
B. subtilis	3OHC14-HSL	CinR	PBla	PVeg	1.69311	0.324468	0.592941	NO	0.519648	NO
B. subtilis	C4-HSL	RhlR	PFtsH	PBla	53.8532	0.00069993	0.00169983	YES	0.00739926	YES
B. subtilis	C4-HSL	RhlR	PFtsH	PVeg	11.7543	0.019998	0.0553945	NO	0.00739926	YES
B. subtilis	C4-HSL	RhlR	PBla	PVeg	7.98878	0.0373963	0.10419	NO	0.00739926	YES
B. subtilis	pC-HSL	RpaR	PFtsH	PBla	21.0656	0.00479952	0.0130987	YES	9.999e-05	YES
B. subtilis	pC-HSL	RpaR	PFtsH	PVeg	183.851	9.999e-05	9.999e-05	YES	9.999e-05	YES
B. subtilis	pC-HSL	RpaR	PBla	PVeg	196.12	9.999e-05	9.999e-05	YES	9.999e-05	YES
S. aureus	3OC6-HSL	LuxR	PFtsH	PBla	0.749692	0.578442	0.852615	NO	0.258074	NO
S. aureus	3OC6-HSL	LuxR	PFtsH	PVeg	1.95083	0.286371	0.539246	NO	0.258074	NO
S. aureus	3OC6-HSL	LuxR	PBla	PVeg	2.87321	0.182082	0.382462	NO	0.258074	NO
S. aureus	3OHC14-HSL	CinR	PFtsH	PBla	8.87949	0.0259974	0.0676932	NO	0.00109989	YES
S. aureus	3OHC14-HSL	CinR	PFtsH	PVeg	16.0746	0.00729927	0.0187981	YES	0.00109989	YES
S. aureus	3OHC14-HSL	CinR	PBla	PVeg	17.0322	0.00539946	0.0163984	YES	0.00109989	YES
S. aureus	C4-HSL	RhlR	PFtsH	PBla	16.2899	0.00769923	0.0217978	YES	0.150885	NO
S. aureus	C4-HSL	RhlR	PFtsH	PVeg	3.42785	0.148185	0.329567	NO	0.150885	NO
S. aureus	C4-HSL	RhlR	PBla	PVeg	0.613505	0.70473	0.930407	NO	0.150885	NO
S. aureus	pC-HSL	RpaR	PFtsH	PBla	0.475017	0.657034	0.907609	NO	0.280272	NO
S. aureus	pC-HSL	RpaR	PFtsH	PVeg	2.64817	0.19588	0.40326	NO	0.280272	NO
S. aureus	pC-HSL	RpaR	PBla	PVeg	1.77013	0.291571	0.550445	NO	0.280272	NO

### Sheet: Oligos
Oligo name	Sequence	Use
BS403	AAGAAGACAACTCCAGCGACCTCATTGG	Forward primer to inverse PCR to remove PFtsH and add PBla or PVeg in a subsequent DNA assembly
BS404	AAGAAGACAACTGAAGTCATAAGTCTGGGCTAAG	Reverse primer to inverse PCR to remove PFtsH and add PBla or PVeg in a subsequent DNA assembly
PBla_AS-O-Fw	GGAGTTGACACCGATATTACAATTGTAATATTATTGATTT	Forward oligo to make annealed DNA for PBla
PBla_AS-O-Rv	TCAGAAATCAATAATATTACAATTGTAATATCGGTGTCAA	Reverse oligo to make annealed DNA for PBla
Pveg_AS-O-Fw	GGAGTTGATATAATTTAAATTTTATTTGACAAAAATGGGCTCGTGTTGTACAATAAATGT	Forward oligo to make annealed DNA for PVeg
Pveg_AS-O-Rv	TCAGACATTTATTGTACAACACGAGCCCATTTTTGTCAAATAAAATTTAAATTATATCAA	Reverse oligo to make annealed DNA for PVeg
BS303-Fw	AAGAAGACAACTAACAAACTCTTGGCTTGGAG	Forward primer to create backbone to insert HSL sensor constructs in pBS9000 vector
BS303-Rv	AAGAAGACAAGGAGGAGTTAACATTACCTGGACC	Forward primer to create backbone to insert HSL sensor constructs in pBS9000 vector

### Sheet: Data_Fig1and2
Quorum sensing regulator (QSR)	Constitutive promoter (for QSR)	HSL species	HSL concentration ((uM)	RPU replicate1	RPU replicate2	RPU replicate3	Bacteria host
RpaR	PFtsH	pC-HSL	0	0.0127352	0.00993832	0.0114107	B. subtilis
RpaR	PFtsH	pC-HSL	2.048e-06	0.0128991	0.00918427	0.0129547	B. subtilis
RpaR	PFtsH	pC-HSL	1.024e-05	0.0128991	0.0105416	0.0123371	B. subtilis
RpaR	PFtsH	pC-HSL	5.12e-05	0.0132269	0.0115972	0.0134179	B. subtilis
RpaR	PFtsH	pC-HSL	0.000256	0.0192913	0.0256225	0.0165061	B. subtilis
RpaR	PFtsH	pC-HSL	0.00128	0.0822297	0.0931849	0.05063	B. subtilis
RpaR	PFtsH	pC-HSL	0.0064	0.547876	0.692651	0.275292	B. subtilis
RpaR	PFtsH	pC-HSL	0.032	2.93413	2.77909	1.71838	B. subtilis
RpaR	PFtsH	pC-HSL	0.16	4.5284	3.87352	3.55597	B. subtilis
RpaR	PFtsH	pC-HSL	0.8	5.22433	4.29578	4.15816	B. subtilis
RpaR	PFtsH	pC-HSL	4	5.5882	4.61761	4.33573	B. subtilis
RpaR	PFtsH	pC-HSL	20	5.63015	4.94818	4.72977	B. subtilis
RpaR	PBla	pC-HSL	0	0.0132269	0.0105416	0.0140356	B. subtilis
RpaR	PBla	pC-HSL	2.048e-06	0.0140464	0.0103907	0.0123371	B. subtilis
RpaR	PBla	pC-HSL	1.024e-05	0.014702	0.0105416	0.0123371	B. subtilis
RpaR	PBla	pC-HSL	5.12e-05	0.0160132	0.0135577	0.0154252	B. subtilis
RpaR	PBla	pC-HSL	0.000256	0.0386317	0.0503552	0.0316379	B. subtilis
RpaR	PBla	pC-HSL	0.00128	0.184832	0.190909	0.172148	B. subtilis
RpaR	PBla	pC-HSL	0.0064	1.41361	1.49722	1.29607	B. subtilis
RpaR	PBla	pC-HSL	0.032	4.9439	4.54839	4.29867	B. subtilis
RpaR	PBla	pC-HSL	0.16	6.33723	5.56032	5.48297	B. subtilis
RpaR	PBla	pC-HSL	0.8	6.51949	5.96735	5.8713	B. subtilis
RpaR	PBla	pC-HSL	4	6.96924	6.03552	5.86482	B. subtilis
RpaR	PBla	pC-HSL	20	7.7304	6.10293	5.83749	B. subtilis
RpaR	PVeg	pC-HSL	0	0.0253557	0.0170263	0.0202118	B. subtilis
RpaR	PVeg	pC-HSL	2.048e-06	0.0242084	0.0168755	0.0206751	B. subtilis
RpaR	PVeg	pC-HSL	1.024e-05	0.0225693	0.017328	0.0214471	B. subtilis
RpaR	PVeg	pC-HSL	5.12e-05	0.0328952	0.0318056	0.0317924	B. subtilis
RpaR	PVeg	pC-HSL	0.000256	0.0938668	0.143254	0.0963344	B. subtilis
RpaR	PVeg	pC-HSL	0.00128	0.488543	0.50972	0.514314	B. subtilis
RpaR	PVeg	pC-HSL	0.0064	3.36404	3.50328	3.41963	B. subtilis
RpaR	PVeg	pC-HSL	0.032	7.61485	6.79695	6.81689	B. subtilis
RpaR	PVeg	pC-HSL	0.16	8.30307	7.23927	7.63262	B. subtilis
RpaR	PVeg	pC-HSL	0.8	8.57007	7.68884	7.74086	B. subtilis
RpaR	PVeg	pC-HSL	4	8.9477	7.51887	7.59062	B. subtilis
RpaR	PVeg	pC-HSL	20	8.93836	7.60423	7.40225	B. subtilis
CinR	PFtsH	3OHC14-HSL	0	0.11396	0.0770484	0.0844451	B. subtilis
CinR	PFtsH	3OHC14-HSL	2.05e-07	0.11396	0.0820251	0.0838274	B. subtilis
CinR	PFtsH	3OHC14-HSL	1.024e-06	0.11396	0.0799137	0.0866068	B. subtilis
CinR	PFtsH	3OHC14-HSL	5.12e-06	0.119658	0.0793105	0.0845995	B. subtilis
CinR	PFtsH	3OHC14-HSL	2.56e-05	0.120472	0.0764451	0.0844451	B. subtilis
CinR	PFtsH	3OHC14-HSL	0.000128	0.125356	0.0767467	0.0856803	B. subtilis
CinR	PFtsH	3OHC14-HSL	0.00064	0.153032	0.0778024	0.0856803	B. subtilis
CinR	PFtsH	3OHC14-HSL	0.0032	0.323158	0.202522	0.255373	B. subtilis
CinR	PFtsH	3OHC14-HSL	0.016	0.760277	0.983713	0.872383	B. subtilis
CinR	PFtsH	3OHC14-HSL	0.08	3.1974	2.07467	2.10131	B. subtilis
CinR	PFtsH	3OHC14-HSL	0.4	4.56085	2.66116	2.72279	B. subtilis
CinR	PFtsH	3OHC14-HSL	2	4.884	2.73777	2.74644	B. subtilis
CinR	PBla	3OHC14-HSL	0	0.0904248	0.0827791	0.0867612	B. subtilis
CinR	PBla	3OHC14-HSL	2.05e-07	0.0910804	0.083684	0.0883052	B. subtilis
CinR	PBla	3OHC14-HSL	1.024e-06	0.0923917	0.0833823	0.0918566	B. subtilis
CinR	PBla	3OHC14-HSL	5.12e-06	0.0919	0.0796121	0.0890773	B. subtilis
CinR	PBla	3OHC14-HSL	2.56e-05	0.0953419	0.0815726	0.0924742	B. subtilis
CinR	PBla	3OHC14-HSL	0.000128	0.0940307	0.0740322	0.0910846	B. subtilis
CinR	PBla	3OHC14-HSL	0.00064	0.0959975	0.0839856	0.118723	B. subtilis
CinR	PBla	3OHC14-HSL	0.0032	0.101242	0.771675	1.38409	B. subtilis
CinR	PBla	3OHC14-HSL	0.016	0.436095	1.67125	2.15257	B. subtilis
CinR	PBla	3OHC14-HSL	0.08	2.31097	2.48833	3.12024	B. subtilis
CinR	PBla	3OHC14-HSL	0.4	3.49943	2.94348	3.71594	B. subtilis
CinR	PBla	3OHC14-HSL	2	3.8528	3.36378	3.81889	B. subtilis
CinR	PVeg	3OHC14-HSL	0	0.11396	0.0966531	0.0824775	B. subtilis
CinR	PVeg	3OHC14-HSL	2.05e-07	0.11396	0.0959975	0.0845888	B. subtilis
CinR	PVeg	3OHC14-HSL	1.024e-06	0.11396	0.0969809	0.0845888	B. subtilis
CinR	PVeg	3OHC14-HSL	5.12e-06	0.119658	0.0987838	0.0863985	B. subtilis
CinR	PVeg	3OHC14-HSL	2.56e-05	0.120472	0.0979643	0.0854937	B. subtilis
CinR	PVeg	3OHC14-HSL	0.000128	0.125356	0.0989477	0.0829299	B. subtilis
CinR	PVeg	3OHC14-HSL	0.00064	0.153032	0.0999312	0.0850412	B. subtilis
CinR	PVeg	3OHC14-HSL	0.0032	0.323158	1.7958	0.952344	B. subtilis
CinR	PVeg	3OHC14-HSL	0.016	0.760277	2.11429	2.34476	B. subtilis
CinR	PVeg	3OHC14-HSL	0.08	3.1974	3.732	3.06654	B. subtilis
CinR	PVeg	3OHC14-HSL	0.4	4.56085	4.2973	3.51595	B. subtilis
CinR	PVeg	3OHC14-HSL	2	4.884	4.54397	3.69828	B. subtilis
LuxR	PFtsH	3OC6-HSL	0	0.012699	0.0135135	0.0217246	B. subtilis
LuxR	PFtsH	3OC6-HSL	0.0195312	0.012699	0.0149904	0.0271522	B. subtilis
LuxR	PFtsH	3OC6-HSL	0.0390625	0.0146877	0.0143996	0.0243458	B. subtilis
LuxR	PFtsH	3OC6-HSL	0.078125	0.0172446	0.0160242	0.0263804	B. subtilis
LuxR	PFtsH	3OC6-HSL	0.15625	0.0243469	0.0238517	0.0206974	B. subtilis
LuxR	PFtsH	3OC6-HSL	0.3125	0.0470745	0.0398021	0.0315723	B. subtilis
LuxR	PFtsH	3OC6-HSL	0.625	0.100058	0.0830749	0.0486213	B. subtilis
LuxR	PFtsH	3OC6-HSL	1.25	0.186423	0.169473	0.0858065	B. subtilis
LuxR	PFtsH	3OC6-HSL	2.5	0.269521	0.250258	0.162282	B. subtilis
LuxR	PFtsH	3OC6-HSL	5	0.349494	0.320706	0.27945	B. subtilis
LuxR	PFtsH	3OC6-HSL	10	0.410858	0.379191	0.400126	B. subtilis
LuxR	PFtsH	3OC6-HSL	20	0.431171	0.413159	0.477303	B. subtilis
LuxR	PBla	3OC6-HSL	0	0.0269003	0.0142616	0.014252	B. subtilis
LuxR	PBla	3OC6-HSL	0.0195312	0.0326065	0.0162502	0.0152858	B. subtilis
LuxR	PBla	3OC6-HSL	0.0390625	0.0285307	0.0195173	0.0198641	B. subtilis
LuxR	PBla	3OC6-HSL	0.078125	0.0309762	0.0239208	0.0343376	B. subtilis
LuxR	PBla	3OC6-HSL	0.15625	0.0456491	0.0436654	0.0696352	B. subtilis
LuxR	PBla	3OC6-HSL	0.3125	0.0888527	0.0973593	0.14023	B. subtilis
LuxR	PBla	3OC6-HSL	0.625	0.243733	0.186565	0.214961	B. subtilis
LuxR	PBla	3OC6-HSL	1.25	0.400245	0.297078	0.316571	B. subtilis
LuxR	PBla	3OC6-HSL	2.5	0.488282	0.376199	0.395289	B. subtilis
LuxR	PBla	3OC6-HSL	5	0.538007	0.43458	0.437528	B. subtilis
LuxR	PBla	3OC6-HSL	10	0.555125	0.45745	0.465145	B. subtilis
LuxR	PBla	3OC6-HSL	20	0.564907	0.477478	0.477108	B. subtilis
LuxR	PVeg	3OC6-HSL	0	0.0366823	0.0192332	0.0188303	B. subtilis
LuxR	PVeg	3OC6-HSL	0.0195312	0.0391278	0.0227844	0.0378821	B. subtilis
LuxR	PVeg	3OC6-HSL	0.0390625	0.0464642	0.0307391	0.0722936	B. subtilis
LuxR	PVeg	3OC6-HSL	0.078125	0.0668433	0.0624157	0.13831	B. subtilis
LuxR	PVeg	3OC6-HSL	0.15625	0.119829	0.125201	0.240363	B. subtilis
LuxR	PVeg	3OC6-HSL	0.3125	0.207051	0.226196	0.352311	B. subtilis
LuxR	PVeg	3OC6-HSL	0.625	0.433666	0.355033	0.430439	B. subtilis
LuxR	PVeg	3OC6-HSL	1.25	0.560016	0.454751	0.491286	B. subtilis
LuxR	PVeg	3OC6-HSL	2.5	0.608111	0.502337	0.518461	B. subtilis
LuxR	PVeg	3OC6-HSL	5	0.609741	0.534724	0.54726	B. subtilis
LuxR	PVeg	3OC6-HSL	10	0.635011	0.551343	0.541796	B. subtilis
LuxR	PVeg	3OC6-HSL	20	0.641533	0.555604	0.549771	B. subtilis
RhlR	PFtsH	C4-HSL	0	0.0984362	0.0865111	0.0552066	B. subtilis
RhlR	PFtsH	C4-HSL	0.00256	0.0977778	0.0950484	0.0552066	B. subtilis
RhlR	PFtsH	C4-HSL	0.064	0.100412	0.0914912	0.056228	B. subtilis
RhlR	PFtsH	C4-HSL	0.32	0.101728	0.0964713	0.0643992	B. subtilis
RhlR	PFtsH	C4-HSL	1.6	0.127407	0.154098	0.0991267	B. subtilis
RhlR	PFtsH	C4-HSL	8	0.199835	0.248719	0.169092	B. subtilis
RhlR	PFtsH	C4-HSL	40	0.363786	0.510529	0.370308	B. subtilis
RhlR	PFtsH	C4-HSL	200	0.960988	1.4169	0.944844	B. subtilis
RhlR	PFtsH	C4-HSL	400	1.38897	1.71286	1.20019	B. subtilis
RhlR	PFtsH	C4-HSL	800	1.91177	2.14684	1.43256	B. subtilis
RhlR	PFtsH	C4-HSL	1600	2.40165	2.30407	1.549	B. subtilis
RhlR	PFtsH	C4-HSL	3200	3.5223	2.41434	1.716	B. subtilis
RhlR	PBla	C4-HSL	0	0.0912568	0.0632679	0.0582632	B. subtilis
RhlR	PBla	C4-HSL	6.5536e-05	0.0950815	0.0659668	0.0652045	B. subtilis
RhlR	PBla	C4-HSL	0.0016384	0.0935516	0.0636941	0.0652045	B. subtilis
RhlR	PBla	C4-HSL	0.008192	0.088962	0.075342	0.076872	B. subtilis
RhlR	PBla	C4-HSL	0.04096	0.11038	0.107587	0.120588	B. subtilis
RhlR	PBla	C4-HSL	0.2048	0.17081	0.213554	0.240511	B. subtilis
RhlR	PBla	C4-HSL	1.024	0.326857	0.446228	0.513883	B. subtilis
RhlR	PBla	C4-HSL	5.12	0.685612	1.20377	1.42911	B. subtilis
RhlR	PBla	C4-HSL	25.6	1.80854	1.67536	1.83407	B. subtilis
RhlR	PBla	C4-HSL	128	2.75782	2.31898	2.40637	B. subtilis
RhlR	PBla	C4-HSL	640	3.17242	2.9268	2.98944	B. subtilis
RhlR	PBla	C4-HSL	3200	3.57477	3.54073	3.80483	B. subtilis
RhlR	PVeg	C4-HSL	0	0.109109	0.104261	0.103378	B. subtilis
RhlR	PVeg	C4-HSL	6.5536e-05	0.11398	0.101201	0.100122	B. subtilis
RhlR	PVeg	C4-HSL	0.0016384	0.120799	0.105026	0.0960521	B. subtilis
RhlR	PVeg	C4-HSL	0.008192	0.154895	0.101966	0.100936	B. subtilis
RhlR	PVeg	C4-HSL	0.04096	0.22114	0.10732	0.109076	B. subtilis
RhlR	PVeg	C4-HSL	0.2048	0.43546	0.119559	0.156288	B. subtilis
RhlR	PVeg	C4-HSL	1.024	0.899172	0.185344	0.323972	B. subtilis
RhlR	PVeg	C4-HSL	5.12	2.30589	0.673753	0.706553	B. subtilis
RhlR	PVeg	C4-HSL	25.6	5.29274	1.59637	1.77615	B. subtilis
RhlR	PVeg	C4-HSL	128	6.8037	3.97481	4.02198	B. subtilis
RhlR	PVeg	C4-HSL	640	7.44082	6.8093	5.34229	B. subtilis
RhlR	PVeg	C4-HSL	3200	8.01851	8.00905	6.45502	B. subtilis
RpaR	PFtsH	pC-HSL	0	0.158148	0.0718771	0.0773904	S. aureus
RpaR	PFtsH	pC-HSL	2.048e-06	0.563327	0.296617	0.214544	S. aureus
RpaR	PFtsH	pC-HSL	1.024e-05	0.602366	0.418232	0.285263	S. aureus
RpaR	PFtsH	pC-HSL	5.12e-05	0.844577	0.567397	0.448471	S. aureus
RpaR	PFtsH	pC-HSL	0.000256	1.2408	0.821424	0.645528	S. aureus
RpaR	PFtsH	pC-HSL	0.00128	2.66983	1.85391	1.38614	S. aureus
RpaR	PFtsH	pC-HSL	0.0064	4.99294	3.24951	2.38204	S. aureus
RpaR	PFtsH	pC-HSL	0.032	6.53568	4.43551	3.57702	S. aureus
RpaR	PFtsH	pC-HSL	0.16	6.74956	5.26137	3.2768	S. aureus
RpaR	PFtsH	pC-HSL	0.8	8.21977	5.78841	3.21914	S. aureus
RpaR	PFtsH	pC-HSL	4	6.97201	5.05748	3.14	S. aureus
RpaR	PFtsH	pC-HSL	20	8.34555	6.15525	3.09786	S. aureus
RpaR	PBla	pC-HSL	0	0.20293	0.150058	0.517434	S. aureus
RpaR	PBla	pC-HSL	2.048e-06	0.581532	0.422948	0.508304	S. aureus
RpaR	PBla	pC-HSL	1.024e-05	0.653086	0.468244	0.481688	S. aureus
RpaR	PBla	pC-HSL	5.12e-05	0.855286	0.61716	0.501914	S. aureus
RpaR	PBla	pC-HSL	0.000256	1.64286	1.19868	1.04744	S. aureus
RpaR	PBla	pC-HSL	0.00128	2.73749	1.97553	1.78932	S. aureus
RpaR	PBla	pC-HSL	0.0064	5.57657	4.4195	2.38063	S. aureus
RpaR	PBla	pC-HSL	0.032	7.01407	5.40222	2.93437	S. aureus
RpaR	PBla	pC-HSL	0.16	7.47406	5.99491	3.0249	S. aureus
RpaR	PBla	pC-HSL	0.8	7.72036	6.10486	3.30145	S. aureus
RpaR	PBla	pC-HSL	4	6.70575	5.33273	3.41571	S. aureus
RpaR	PBla	pC-HSL	20	6.73574	5.53116	3.6509	S. aureus
RpaR	PVeg	pC-HSL	0	0.347175	0.467501	0.488955	S. aureus
RpaR	PVeg	pC-HSL	2.048e-06	0.437329	0.92799	1.0081	S. aureus
RpaR	PVeg	pC-HSL	1.024e-05	0.51708	1.40573	1.52489	S. aureus
RpaR	PVeg	pC-HSL	5.12e-05	0.595083	1.55374	1.79825	S. aureus
RpaR	PVeg	pC-HSL	0.000256	0.88163	1.91836	2.31978	S. aureus
RpaR	PVeg	pC-HSL	0.00128	2.03451	3.36221	3.48007	S. aureus
RpaR	PVeg	pC-HSL	0.0064	2.24832	2.93436	2.95237	S. aureus
RpaR	PVeg	pC-HSL	0.032	2.47988	3.34164	3.5882	S. aureus
RpaR	PVeg	pC-HSL	0.16	2.66576	3.21752	3.68076	S. aureus
RpaR	PVeg	pC-HSL	0.8	3.59878	4.72491	4.89629	S. aureus
RpaR	PVeg	pC-HSL	4	3.85479	5.15531	5.20172	S. aureus
RpaR	PVeg	pC-HSL	20	4.15635	5.47623	5.83512	S. aureus
CinR	PFtsH	3OHC14-HSL	0	0.267315	0.307943	0.337735	S. aureus
CinR	PFtsH	3OHC14-HSL	2.05e-07	0.302743	0.353506	0.387628	S. aureus
CinR	PFtsH	3OHC14-HSL	1.024e-06	0.274309	0.335903	0.386329	S. aureus
CinR	PFtsH	3OHC14-HSL	5.12e-06	0.31555	0.287402	0.340364	S. aureus
CinR	PFtsH	3OHC14-HSL	2.56e-05	0.295465	0.3373	0.388746	S. aureus
CinR	PFtsH	3OHC14-HSL	0.000128	0.393181	0.298167	0.341392	S. aureus
CinR	PFtsH	3OHC14-HSL	0.00064	1.54447	0.484376	0.558339	S. aureus
CinR	PFtsH	3OHC14-HSL	0.0032	2.21657	0.60288	0.69874	S. aureus
CinR	PFtsH	3OHC14-HSL	0.016	2.7489	0.908118	1.01653	S. aureus
CinR	PFtsH	3OHC14-HSL	0.08	3.71168	2.22994	2.284	S. aureus
CinR	PFtsH	3OHC14-HSL	0.4	3.95725	3.35653	4.05657	S. aureus
CinR	PFtsH	3OHC14-HSL	2	3.76075	3.52287	4.46288	S. aureus
CinR	PBla	3OHC14-HSL	0	0.254442	0.362787	0.399202	S. aureus
CinR	PBla	3OHC14-HSL	2.05e-07	0.302677	0.357288	0.41407	S. aureus
CinR	PBla	3OHC14-HSL	1.024e-06	0.311376	0.375502	0.425524	S. aureus
CinR	PBla	3OHC14-HSL	5.12e-06	0.304163	0.29069	0.355595	S. aureus
CinR	PBla	3OHC14-HSL	2.56e-05	0.306415	0.373727	0.439213	S. aureus
CinR	PBla	3OHC14-HSL	0.000128	0.313692	0.341402	0.389109	S. aureus
CinR	PBla	3OHC14-HSL	0.00064	0.509081	0.370788	0.425584	S. aureus
CinR	PBla	3OHC14-HSL	0.0032	0.750038	0.372301	0.423378	S. aureus
CinR	PBla	3OHC14-HSL	0.016	1.06321	0.564795	0.63141	S. aureus
CinR	PBla	3OHC14-HSL	0.08	1.7284	1.10503	1.19906	S. aureus
CinR	PBla	3OHC14-HSL	0.4	1.97231	1.96261	2.21565	S. aureus
CinR	PBla	3OHC14-HSL	2	1.38123	1.74204	2.05146	S. aureus
CinR	PVeg	3OHC14-HSL	0	0.266638	0.325807	0.385664	S. aureus
CinR	PVeg	3OHC14-HSL	2.05e-07	0.282068	0.317283	0.334562	S. aureus
CinR	PVeg	3OHC14-HSL	1.024e-06	0.242902	0.310329	0.249887	S. aureus
CinR	PVeg	3OHC14-HSL	5.12e-06	0.299552	0.347018	0.313378	S. aureus
CinR	PVeg	3OHC14-HSL	2.56e-05	0.387717	0.334216	0.379982	S. aureus
CinR	PVeg	3OHC14-HSL	0.000128	0.778735	1.34894	1.50092	S. aureus
CinR	PVeg	3OHC14-HSL	0.00064	1.55531	1.97902	2.13251	S. aureus
CinR	PVeg	3OHC14-HSL	0.0032	1.76457	2.1732	2.29298	S. aureus
CinR	PVeg	3OHC14-HSL	0.016	1.29662	1.65004	1.87278	S. aureus
CinR	PVeg	3OHC14-HSL	0.08	1.0801	1.14344	1.56913	S. aureus
CinR	PVeg	3OHC14-HSL	0.4	1.66428	1.80028	1.62538	S. aureus
CinR	PVeg	3OHC14-HSL	2	1.50693	1.63543	1.67871	S. aureus
LuxR	PFtsH	3OC6-HSL	0	0.219086	0.19417	0.177572	S. aureus
LuxR	PFtsH	3OC6-HSL	0.0195312	0.219086	0.184897	0.182629	S. aureus
LuxR	PFtsH	3OC6-HSL	0.0390625	0.227948	0.188042	0.183724	S. aureus
LuxR	PFtsH	3OC6-HSL	0.078125	0.237794	0.19159	0.194252	S. aureus
LuxR	PFtsH	3OC6-HSL	0.15625	0.22762	0.174495	0.189413	S. aureus
LuxR	PFtsH	3OC6-HSL	0.3125	0.214655	0.18151	0.193401	S. aureus
LuxR	PFtsH	3OC6-HSL	0.625	0.249774	0.178285	0.195127	S. aureus
LuxR	PFtsH	3OC6-HSL	1.25	0.19168	0.209088	0.236681	S. aureus
LuxR	PFtsH	3OC6-HSL	2.5	0.372036	0.467121	0.335351	S. aureus
LuxR	PFtsH	3OC6-HSL	5	0.54074	1.19034	0.870912	S. aureus
LuxR	PFtsH	3OC6-HSL	10	1.37261	2.6879	2.05276	S. aureus
LuxR	PFtsH	3OC6-HSL	20	4.66858	4.4639	3.14662	S. aureus
LuxR	PBla	3OC6-HSL	0	0.246656	0.19507	0.173124	S. aureus
LuxR	PBla	3OC6-HSL	0.0195312	0.262134	0.184534	0.16748	S. aureus
LuxR	PBla	3OC6-HSL	0.0390625	0.272914	0.187951	0.167238	S. aureus
LuxR	PBla	3OC6-HSL	0.078125	0.275868	0.186705	0.161835	S. aureus
LuxR	PBla	3OC6-HSL	0.15625	0.277345	0.182433	0.168609	S. aureus
LuxR	PBla	3OC6-HSL	0.3125	0.252072	0.222835	0.166915	S. aureus
LuxR	PBla	3OC6-HSL	0.625	0.235333	0.209842	0.177398	S. aureus
LuxR	PBla	3OC6-HSL	1.25	0.27357	0.244549	0.244809	S. aureus
LuxR	PBla	3OC6-HSL	2.5	0.320341	0.348492	0.524372	S. aureus
LuxR	PBla	3OC6-HSL	5	0.538935	0.596778	1.45765	S. aureus
LuxR	PBla	3OC6-HSL	10	2.02429	2.23868	2.95884	S. aureus
LuxR	PBla	3OC6-HSL	20	5.20161	5.70259	3.61795	S. aureus
LuxR	PVeg	3OC6-HSL	0	0.205629	0.160185	0.0900382	S. aureus
LuxR	PVeg	3OC6-HSL	0.0195312	0.217684	0.160185	0.101855	S. aureus
LuxR	PVeg	3OC6-HSL	0.0390625	0.233035	0.160897	0.107375	S. aureus
LuxR	PVeg	3OC6-HSL	0.078125	0.236317	0.164457	0.109052	S. aureus
LuxR	PVeg	3OC6-HSL	0.15625	0.228768	0.175136	0.111411	S. aureus
LuxR	PVeg	3OC6-HSL	0.3125	0.214655	0.192756	0.11569	S. aureus
LuxR	PVeg	3OC6-HSL	0.625	0.185936	0.19062	0.125562	S. aureus
LuxR	PVeg	3OC6-HSL	1.25	0.199721	0.2118	0.175529	S. aureus
LuxR	PVeg	3OC6-HSL	2.5	0.269303	0.290469	0.373502	S. aureus
LuxR	PVeg	3OC6-HSL	5	0.800361	0.859304	1.24536	S. aureus
LuxR	PVeg	3OC6-HSL	10	2.94264	3.20637	2.91244	S. aureus
LuxR	PVeg	3OC6-HSL	20	7.32436	7.86918	3.62937	S. aureus
RhlR	PFtsH	C4-HSL	0	0.105686	0.0980689	0.157803	S. aureus
RhlR	PFtsH	C4-HSL	0.00256	0.105194	0.0886358	0.137322	S. aureus
RhlR	PFtsH	C4-HSL	0.064	0.144088	0.120317	0.13837	S. aureus
RhlR	PFtsH	C4-HSL	0.32	0.129646	0.110528	0.145547	S. aureus
RhlR	PFtsH	C4-HSL	1.6	0.170017	0.280146	0.147402	S. aureus
RhlR	PFtsH	C4-HSL	8	0.143103	0.14826	0.122405	S. aureus
RhlR	PFtsH	C4-HSL	40	0.13539	0.158049	0.13829	S. aureus
RhlR	PFtsH	C4-HSL	200	0.158694	0.184569	0.205056	S. aureus
RhlR	PFtsH	C4-HSL	400	0.350537	0.326422	0.232875	S. aureus
RhlR	PFtsH	C4-HSL	800	0.358415	0.502803	0.308592	S. aureus
RhlR	PFtsH	C4-HSL	1600	0.641503	0.650885	0.342136	S. aureus
RhlR	PFtsH	C4-HSL	3200	0.705506	0.702857	0.384953	S. aureus
RhlR	PBla	C4-HSL	0	0.17051	0.140429	0.147805	S. aureus
RhlR	PBla	C4-HSL	6.5536e-05	0.124559	0.0911275	0.132242	S. aureus
RhlR	PBla	C4-HSL	0.0016384	0.13457	0.108036	0.121114	S. aureus
RhlR	PBla	C4-HSL	0.008192	0.134406	0.101273	0.12434	S. aureus
RhlR	PBla	C4-HSL	0.04096	0.137524	0.158761	0.148208	S. aureus
RhlR	PBla	C4-HSL	0.2048	0.135226	0.149684	0.130791	S. aureus
RhlR	PBla	C4-HSL	1.024	0.148847	0.168906	0.167399	S. aureus
RhlR	PBla	C4-HSL	5.12	0.208583	0.223013	0.202072	S. aureus
RhlR	PBla	C4-HSL	25.6	0.339542	0.354899	0.306495	S. aureus
RhlR	PBla	C4-HSL	128	0.455732	0.607102	0.377293	S. aureus
RhlR	PBla	C4-HSL	640	0.660376	0.685236	0.476475	S. aureus
RhlR	PBla	C4-HSL	3200	0.672192	0.725283	0.497198	S. aureus
RhlR	PVeg	C4-HSL	0	0.148519	0.114443	0.13329	S. aureus
RhlR	PVeg	C4-HSL	6.5536e-05	0.15377	0.114087	0.0922469	S. aureus
RhlR	PVeg	C4-HSL	0.0016384	0.138016	0.0877458	0.1041	S. aureus
RhlR	PVeg	C4-HSL	0.008192	0.161319	0.113197	0.0941822	S. aureus
RhlR	PVeg	C4-HSL	0.04096	0.120784	0.159473	0.0949079	S. aureus
RhlR	PVeg	C4-HSL	0.2048	0.20087	0.220344	0.104907	S. aureus
RhlR	PVeg	C4-HSL	1.024	0.216296	0.198096	0.140709	S. aureus
RhlR	PVeg	C4-HSL	5.12	0.332157	0.315565	0.181752	S. aureus
RhlR	PVeg	C4-HSL	25.6	0.551735	0.53662	0.241664	S. aureus
RhlR	PVeg	C4-HSL	128	0.749979	0.576844	0.411644	S. aureus
RhlR	PVeg	C4-HSL	640	0.659063	0.676871	0.353667	S. aureus
RhlR	PVeg	C4-HSL	3200	0.707147	0.723681	0.613071	S. aureus

### Sheet: Data_Fig3
Quorum sensing regulator (QSR)	Constitutive promoter (for QSR)	Bacteria host	Replicate	Kd	n	ymin	ymax	Fold activation	LOD	Sensitivity
RpaR	PFtsH	B. subtilis	1	0.00328852	1.12575	0.0114617	5.51127	352.537	0.00327637	470.686
RpaR	PBla	B. subtilis	1	0.00178893	1.26003	0.0119042	7.04021	252.857	0.00178413	1237.59
RpaR	PVeg	B. subtilis	1	0.000889418	1.43746	0.0209889	8.74206	290.412	0.000886444	3523.71
CinR	PFtsH	B. subtilis	1	0.0538729	1.47275	0.133303	4.86002	42.7177	0.0518482	32.3041
CinR	PBla	B. subtilis	1	0.0632533	1.5558	0.0859073	3.79488	29.4362	0.0613974	22.8067
CinR	PVeg	B. subtilis	1	0.0538729	1.47275	0.133303	4.86002	42.8571	0.0518482	32.3041
RhlR	PFtsH	B. subtilis	1	968.308	0.951046	0.117333	4.22677	42.8571	283.064	0.00100904
RhlR	PBla	B. subtilis	1	29.0655	0.809758	0.0909165	3.5567	39.1727	27.2416	0.0241389
RhlR	PVeg	B. subtilis	1	13.2893	0.876969	0.13093	7.87312	73.4911	12.7865	0.127728
LuxR	PFtsH	B. subtilis	1	1.84922	1.27726	0.0114291	0.45163	29.4362	1.77553	0.0760121
LuxR	PBla	B. subtilis	1	0.795603	1.87871	0.0251527	0.557329	21	0.756534	0.314165
LuxR	PVeg	B. subtilis	1	0.464373	2.00333	0.043357	0.631014	17.4889	0.43134	0.63292
RpaR	PFtsH	B. subtilis	2	0.00263627	1.06361	0.00826585	4.64729	442.094	0.00262745	467.908
RpaR	PBla	B. subtilis	2	0.00143326	1.34481	0.00935167	5.9936	584.445	0.00142994	1403.73
RpaR	PVeg	B. subtilis	2	0.000713204	1.47058	0.0202506	7.53711	352.519	0.000710596	3874.81
CinR	PFtsH	B. subtilis	2	0.0301499	1.15694	0.0689559	2.76605	26.7778	0.0288461	25.874
CinR	PBla	B. subtilis	2	0.0188984	0.784595	0.066629	3.33303	42.6078	0.0179407	33.9023
CinR	PVeg	B. subtilis	2	0.0148913	0.716807	0.0863978	4.68855	47.0132	0.0141313	55.3817
RhlR	PFtsH	B. subtilis	2	186.892	0.990945	0.103337	2.56719	47.0132	171.714	0.00326598
RhlR	PBla	B. subtilis	2	58.6159	0.470426	0.0569411	3.98217	55.9641	55.1098	0.00787554
RhlR	PVeg	B. subtilis	2	152.287	0.867651	0.111595	8.61997	72.416	147.752	0.012119
LuxR	PFtsH	B. subtilis	2	2.02051	1.28175	0.0121622	0.428676	42.6078	1.93049	0.0660556
LuxR	PBla	B. subtilis	2	0.928715	1.37299	0.0128354	0.477851	33.4801	0.892105	0.171867
LuxR	PVeg	B. subtilis	2	0.433263	1.37305	0.0173099	0.554939	28.8877	0.413407	0.425949
RpaR	PFtsH	B. subtilis	3	0.00511354	1.1428	0.0102696	4.49235	497.889	0.00509308	250.419
RpaR	PBla	B. subtilis	3	0.00156734	1.38729	0.0111034	5.83441	578.94	0.00156304	1288.58
RpaR	PVeg	B. subtilis	3	0.000738619	1.50328	0.0242542	7.60485	446.616	0.000735482	3857.11
CinR	PFtsH	B. subtilis	3	0.0330366	1.2268	0.0843931	2.79901	20.8286	0.0314034	25.2015
CinR	PBla	B. subtilis	3	0.0113963	0.788882	0.078085	3.87298	40.6356	0.0108169	65.6733
CinR	PVeg	B. subtilis	3	0.00991632	1.02632	0.0742297	3.60313	44.8398	0.009518	91.3091
RhlR	PFtsH	B. subtilis	3	209.111	0.887512	0.0604049	1.8379	44.8398	193.689	0.00188601
RhlR	PBla	B. subtilis	3	69.8918	0.425263	0.0524369	4.38163	65.3042	66.0212	0.00658534
RhlR	PVeg	B. subtilis	3	92.824	0.782073	0.0974108	6.75009	62.4408	89.4122	0.0140128
LuxR	PFtsH	B. subtilis	3	5.04306	1.42953	0.0229993	0.540931	40.6356	4.73909	0.0367038
LuxR	PBla	B. subtilis	3	0.76687	1.22295	0.0128268	0.483995	33.4767	0.733469	0.187847
LuxR	PVeg	B. subtilis	3	0.209818	1.2251	0.0169473	0.548613	29.1961	0.199176	0.776084
RpaR	PFtsH	S. aureus	1	0.0034109	0.642197	0.189778	7.85508	26.3528	0.00315774	360.798
RpaR	PBla	S. aureus	1	0.00186023	0.877916	0.243516	7.25749	33.1924	0.00171871	827.544
RpaR	PVeg	S. aureus	1	0.0196552	0.325352	0.312458	4.46674	11.9719	0.0123681	17.1914
CinR	PFtsH	S. aureus	1	0.00284864	0.647621	0.240584	3.94762	20.7997	0.00233062	210.693
CinR	PBla	S. aureus	1	0.00951587	0.916226	0.305331	1.77508	8.46642	0.00600618	35.3781
CinR	PVeg	S. aureus	1	0.000158079	2.23944	0.290084	1.58811	12.304	0.000129035	4084.29
RhlR	PFtsH	S. aureus	1	2189.26	4.01506	0.230016	5.6023	39.2674	2143.03	0.00122999
RhlR	PBla	S. aureus	1	2052.04	3.46731	0.270278	6.24193	44.0233	1999.12	0.00145173
RhlR	PVeg	S. aureus	1	1999.56	3.26621	0.223123	8.78923	60.7446	1967.91	0.00213528
LuxR	PFtsH	S. aureus	1	6.10127	1.43028	0.126233	0.828724	6.67547	4.73258	0.0411703
LuxR	PBla	S. aureus	1	3.92759	1.75188	0.137359	0.720078	3.94225	2.98551	0.0649802
LuxR	PVeg	S. aureus	1	1.6124	2.44053	0.144941	0.713444	4.76133	1.30223	0.177672
RpaR	PFtsH	S. aureus	2	0.00462507	0.600408	0.0862525	5.80876	52.7704	0.00439857	185.718
RpaR	PBla	S. aureus	2	0.00215501	0.911256	0.18007	5.7916	36.8601	0.00200841	593.216
RpaR	PVeg	S. aureus	2	0.0321592	0.216373	0.420751	6.57148	11.7138	0.0170715	10.3458
CinR	PFtsH	S. aureus	2	0.0603528	1.11926	0.344882	3.63856	11.416	0.0500195	15.2705
CinR	PBla	S. aureus	2	0.0740089	1.71292	0.348827	1.87909	7.29381	0.0564453	8.85387
CinR	PVeg	S. aureus	2	0.000118765	6.95837	0.326923	1.95588	9.77059	0.000112462	8306.05
RhlR	PFtsH	S. aureus	2	1605.98	2.14325	0.19175	5.35667	57.7135	1551.27	0.00161424
RhlR	PBla	S. aureus	2	2026.2	3.36009	0.21892	6.84311	59.229	1986.71	0.00163381
RhlR	PVeg	S. aureus	2	1981.68	3.20233	0.192222	9.44302	82.5222	1956.12	0.00232441
LuxR	PFtsH	S. aureus	2	4.15991	1.34078	0.106363	0.793373	7.16697	3.29588	0.0553582
LuxR	PBla	S. aureus	2	2.92123	1.81259	0.109353	0.752038	5.16477	2.41673	0.0996948
LuxR	PVeg	S. aureus	2	1.91886	1.2136	0.105295	0.756121	6.32348	1.46631	0.102905
RpaR	PFtsH	S. aureus	3	0.00171612	0.913191	0.0928684	3.28152	85.6357	0.00161004	424.194
RpaR	PBla	S. aureus	3	0.00242755	0.598354	0.433519	3.45583	34.0996	0.00149796	186.238
RpaR	PVeg	S. aureus	3	0.0329047	0.205398	0.440059	7.00215	11.9339	0.0171098	10.2405
CinR	PFtsH	S. aureus	3	0.0936271	1.03858	0.405282	4.70697	11.416	0.0780501	11.9294
CinR	PBla	S. aureus	3	0.0852443	2.01786	0.424747	2.16256	6.07748	0.0665708	10.2027
CinR	PVeg	S. aureus	3	9.4561e-05	2.55565	0.299864	2.06368	8.88076	8.27e-05	9953.03
RhlR	PFtsH	S. aureus	3	1502.83	2.27929	0.192105	3.67301	22.9896	1431.72	0.0011563
RhlR	PBla	S. aureus	3	1011.64	2.51047	0.179056	3.81708	20.898	972.707	0.00177843
RhlR	PVeg	S. aureus	3	1064.56	2.75371	0.108046	3.80668	82.5222	1042.21	0.00170619
LuxR	PFtsH	S. aureus	3	3.3358	1.5549	0.13942	0.392285	3.78808	1.502	0.0294674
LuxR	PBla	S. aureus	3	3.16488	1.51137	0.131651	0.523717	3.36388	1.99338	0.0468071
LuxR	PVeg	S. aureus	3	7.89331	1.04027	0.0986892	0.735685	4.59952	5.84586	0.0209877

### Sheet: Data_Fig4
Quorum sensing regulator (QSR)	Constitutive promoter (for QSR)	HSL species	Sender	Inducer	RPU replicate1	RPU replicate2	RPU replicate3
CinR	PFtsH	3OHC14-HSL	Engineered E. coli	2 mM IPTG	2.34528	2.32599	2.34106
CinR	PFtsH	3OHC14-HSL	Engineered E. coli	0 mM IPTG	0.261577	0.340283	0.200512
CinR	PFtsH	3OHC14-HSL	WT E. coli	2 mM IPTG	0.138353	0.156571	0.269716
CinR	PFtsH	3OHC14-HSL	WT E. coli	0 mM IPTG	0.259474	0.261577	0.274627
RhlR	PFtsH	C4-HSL	Engineered E. coli	2 mM IPTG	1.49296	1.33745	1.60231
RhlR	PFtsH	C4-HSL	Engineered E. coli	0 mM IPTG	0.225655	0.311038	0.309204
RhlR	PFtsH	C4-HSL	WT E. coli	2 mM IPTG	0.148158	0.161304	0.308379
RhlR	PFtsH	C4-HSL	WT E. coli	0 mM IPTG	0.214875	0.225655	0.275525
RhlR	PBla	C4-HSL	Engineered E. coli	2 mM IPTG	2.37488	2.77825	3.01398
RhlR	PBla	C4-HSL	Engineered E. coli	0 mM IPTG	0.33138	0.299104	0.332419
RhlR	PBla	C4-HSL	WT E. coli	2 mM IPTG	0.192427	0.211424	0.320074
RhlR	PBla	C4-HSL	WT E. coli	0 mM IPTG	0.162353	0.170999	0.367508

### Sheet: Data_SIFig2
Construction	HSL	HSL concentration (uM)	RPU replicate1	RPU replicate2	RPU replicate3	Average RPU	Normalized output replicate1	Normalized output replicate2	Normalized output replicate3	Quorum sensing regulator (QSR)	Constitutive promoter (for QSR)	Bacteria host
pBS9001	pC-HSL	20	5.13603	6.22868	5.17237	5.51236	93.173	112.995	93.8322	Rpa	PFtsH	S. aureus
pBS9002	pC-HSL	20	0.251574	0.322813	0.456537	0.343642	4.56382	5.85617	8.28206	Cin	PFtsH	S. aureus
pBS9003	pC-HSL	20	0.148123	0.125648	0.195079	0.156283	2.68711	2.27939	3.53893	Lux	PFtsH	S. aureus
pBS9004	pC-HSL	20	0.157192	0.153426	0.200695	0.170438	2.85163	2.78331	3.64082	Rhl	PFtsH	S. aureus
pBS9001	3OHC14-HSL	2	0.171971	0.143395	0.205704	0.17369	4.02556	3.35664	4.81521	Rpa	PFtsH	S. aureus
pBS9002	3OHC14-HSL	2	3.95793	4.83238	4.0256	4.27197	92.6488	113.118	94.2329	Cin	PFtsH	S. aureus
pBS9003	3OHC14-HSL	2	0.140062	0.135935	0.183918	0.153305	3.27863	3.18201	4.30523	Lux	PFtsH	S. aureus
pBS9004	3OHC14-HSL	2	0.157444	0.141014	0.203443	0.1673	3.68551	3.30092	4.76228	Rhl	PFtsH	S. aureus
pBS9001	3OC6-HSL	20	0.164329	0.169345	0.205607	0.17976	34.9402	36.0065	43.7167	Rpa	PFtsH	S. aureus
pBS9002	3OC6-HSL	20	0.300193	0.37822	0.47594	0.384784	63.8279	80.4181	101.196	Cin	PFtsH	S. aureus
pBS9003	3OC6-HSL	20	0.483416	0.504187	0.423347	0.470317	102.785	107.202	90.0132	Lux	PFtsH	S. aureus
pBS9004	3OC6-HSL	20	0.19036	0.188727	0.21543	0.198173	40.4749	40.1277	45.8054	Rhl	PFtsH	S. aureus
pBS9001	C4-HSL	3200	3.81729	3.79688	2.89579	3.50332	81.8704	81.4328	62.1067	Rpa	PFtsH	S. aureus
pBS9002	C4-HSL	3200	0.306323	0.354629	0.447346	0.369433	6.56979	7.60582	9.59435	Cin	PFtsH	S. aureus
pBS9003	C4-HSL	3200	0.244941	0.191618	0.200379	0.212313	5.25331	4.10968	4.29759	Lux	PFtsH	S. aureus
pBS9004	C4-HSL	3200	5.13746	5.28496	3.56537	4.6626	110.185	113.348	76.4675	Rhl	PFtsH	S. aureus
